# High throughput PRIME editing screens identify functional DNA variants in the human genome

**DOI:** 10.1101/2023.07.12.548736

**Authors:** Xingjie Ren, Han Yang, Jovia L. Nierenberg, Yifan Sun, Jiawen Chen, Cooper Beaman, Thu Pham, Mai Nobuhara, Maya Asami Takagi, Vivek Narayan, Yun Li, Elad Ziv, Yin Shen

## Abstract

Despite tremendous progress in detecting DNA variants associated with human disease, interpreting their functional impact in a high-throughput and base-pair resolution manner remains challenging. Here, we develop a novel pooled prime editing screen method, PRIME, which can be applied to characterize thousands of coding and non-coding variants in a single experiment with high reproducibility. To showcase its applications, we first identified essential nucleotides for a 716 bp *MYC* enhancer via PRIME-mediated saturation mutagenesis. Next, we applied PRIME to functionally characterize 1,304 non-coding variants associated with breast cancer and 3,699 variants from ClinVar. We discovered that 103 non-coding variants and 156 variants of uncertain significance are functional via affecting cell fitness. Collectively, we demonstrate PRIME capable of characterizing genetic variants at base-pair resolution and scale, advancing accurate genome annotation for disease risk prediction, diagnosis, and therapeutic target identification.
