## Supplementary Table 2 for "High throughput PRIME editing screens identify functional DNA variants in the human genome"

### Sheet: Sheet1
Supplementary Table 2. TF motif analysis for alleles based on functional data from PRIME
No	TF_names	start	end	strand	TF_motif_names	p_value
1	NFATC3	283	291	-	NFAC3_HUMAN.H11MO.0.B	0.000504261
2	NFAT5	319	329	+	NFAT5_HUMAN.H11MO.0.D	0.00270728
3	ZNF394	286	294	-	ZN394_HUMAN.H11MO.1.D	0.00638855
4	ETS2	319	329	+	ETS2.SwissRegulon	0.00169673
5	WRNIP1	328	339	-	WRNIP1.SwissRegulon	0.00492489
6	GATA3	292	297	-	MA0037.1	0.00184178
7	YY1	311	316	+	MA0095.1	0.0177274
8	TBL1XR1	281	295	-	TBL1XR1.SwissRegulon	0.00135814
9	ELF2	317	329	+	ELF2_HUMAN.H11MO.0.C	0.000400513
10	ELF1	316	328	+	MA0473.1	0.00100672
11	FOXM1	281	298	+	FOXM1.SwissRegulon	0.0103439
12	RCOR1	329	338	-	RCOR1.SwissRegulon	0.00972621
13	MTA3	331	340	+	MTA3.SwissRegulon	0.0136136
